# Consensus Machine Learning for Gene Target Selection in Pediatric AML Risk

**DOI:** 10.1101/632166

**Authors:** Jenny Smith, Sean K. Maden, David Lee, Ronald Buie, Vikas Peddu, Ryan Shean, Ben Busby

## Abstract

Acute myeloid leukemia (AML) is a cancer of hematopoietic systems that poses high population burden, especially among pediatric populations. AML presents with high molecular heterogeneity, complicating patient risk stratification and treatment planning. While molecular and cytogenetic subtypes of AML are well described, significance of subtype-specific gene expression patterns is poorly understood and effective modeling of these patterns with individual algorithms is challenging. Using a novel consensus machine learning approach, we analyzed public RNA-seq and clinical data from pediatric AML patients (N = 137 patients) enrolled in the TARGET project.

We used a binary risk classifier (Low vs. Not-Low Risk) to study risk-specific expression patterns in pediatric AML. We applied the following workflow to identify important gene targets from RNA-seq data: (1) Reduce data dimensionality by identification of differentially expressed genes for AML risk (N = 1984 loci); (2) Optimize algorithm hyperparameters for each of 4 algorithm types (lasso, XGBoost, random forest, and SVM); (3) Study ablation test results for penalized methods (lasso and XGBoost); (4) Bootstrap Boruta permutations with a novel consensus importance metric.

We observed recurrently selected features across hyperparameter optimizations, ablation tests, and Boruta permutation bootstrap iterations, including HOXA9 and putative cofactors including MEIS1. Consensus feature selection from Boruta bootstraps identified a larger gene set than single penalized algorithm runs (lasso or XGBoost), while also including correlated and predictive genes from ablation tests.

We present a consensus machine learning approach to identify gene targets of likely importance for pediatric AML risk. The approach identified a moderately sized set of recurrent important genes from across 4 algorithm types, including genes identified across ablation tests with penalized algorithms (HOXA9 and MEIS1). Our approach mitigates exclusion biases of penalized algorithms (lasso and XGBoost) while obviating arbitrary importance cutoffs for other types (SVM and random forest). This approach is readily generalizable for research of other heterogeneous diseases, single-assay experiments, and high-dimensional data. Resources and code to recreate our findings are available online.
