## Supplementary material for "Consensus Machine Learning for Gene Target Selection in Pediatric AML Risk": Main Tables

### Sheet: T1. Hyperparparam. Opt. Results
Table 1. Results of hyperparameter tests for 4 algorithms (SVM, lasso, random forest, XGBoost). Performance metrics of each fitted model are shown for true negatives (TN), false negatives (FN), true positives (TP), false positives (FP), true positive rate (TPR), true negative rate (TNR), false discovery rate (FDR), false omission rate (FOR), log loss (LL), and error (E). Model evaluations were pe…
algorithm	rep	info	consensus_param	TN	FN	TP	FP	TPR	TNR	FDR	FOR
svm	1	linear kernel, no filt	yes	21	1	20	2	0.909091	0.954545	0.0434783	0.0833333
svm	2	linear kernel, 50% weight filt	no	21	1	20	2	0.909091	0.954545	0.0434783	0.0833333
svm	3	radial kernel, no filt	no	19	3	20	2	0.909091	0.863636	0.12	0.0833333
svm	4	radial kernel, 50% weight filt	no	20	2	20	2	0.909091	0.909091	0.0833333	0.0833333
lasso	1	alpha = 1	yes	21	1	20	2	0.909091	0.954545	0.0434783	0.0833333
lasso	2	alpha = 0.8	no	21	1	20	2	0.909091	0.954545	0.0434783	0.0833333
lasso	3	alpha = 1.2	no	21	1	20	2	0.909091	0.954545	0.0434783	0.0833333
rf	1	ntrees = 2,000	no	20	2	21	1	0.954545	0.909091	0.0833333	0.0434783
rf	2	ntrees = 5,000	no	19	3	21	1	0.954545	0.863636	0.12	0.0434783
rf	3	ntrees = 10,000	no	19	3	21	1	0.954545	0.863636	0.12	0.0434783
xgb	1	max depth = 2, nrounds = 2	yes	19	3	22	0	1	0.863636	0.12	0
xgb	2	max depth = 50, nrounds = 2	no	19	3	22	0	1	0.863636	0.12	0
xgb	3	max depth = 50, nrounds = 50	no	19	3	22	0	1	0.863636	0.12	0
xgb	4	max depth = 100, nrounds = 50	no	19	3	22	0	1	0.863636	0.12	0

### Sheet: T2. Consenus Genes
Table 2. Recurrent consensus important gene features from label assignments of bootstrapping (N = 1,000 bootstraps) Boruta permutations with consensus importance (nrank). Columns show gene info (1:3), and extent of recurrence (4:6), where "nrank.conf.n1" is confirmed >=1 bootstrap, "nrank.conf.5perc" is confirmed >=5% (or N = 50) bootstraps, and "nrank.conf.20perc" is confirmed in >= 20% (or N = …
ensembl_id	hgnc_id	hgnc_symbol	nrank.conf.n1	nrank.conf.5perc	nrank.conf.20perc
ENSG00000078399.14	HGNC:5109	HOXA9	1	1	1
ENSG00000139117.12	HGNC:23498	CPNE8	1	1	0
ENSG00000248334.5	HGNC:32360	WHAMMP2	1	1	0
ENSG00000253293.4	HGNC:5100	HOXA10	1	0	0
ENSG00000132122.10	HGNC:18309	SPATA6	1	0	0
ENSG00000254369.5	HGNC:43748	HOXA-AS3	1	1	0
ENSG00000106004.4	HGNC:5106	HOXA5	1	1	0
ENSG00000105997.21	HGNC:5104	HOXA3	1	1	0
ENSG00000276141.3	HGNC:27892	WHAMMP3	1	0	0
ENSG00000143995.18	HGNC:7000	MEIS1	1	0	0
ENSG00000010319.5	HGNC:30400	SEMA3G	1	0	0
ENSG00000106006.6	HGNC:5107	HOXA6	1	1	1
ENSG00000230453.8	HGNC:23644	ANKRD18B	1	1	0
ENSG00000198929.11	HGNC:16859	NOS1AP	1	0	0
ENSG00000197576.12	HGNC:5105	HOXA4	1	0	0
ENSG00000102362.14	HGNC:15588	SYTL4	1	0	0
ENSG00000254006.4			1	0	0
ENSG00000165092.11	HGNC:402	ALDH1A1	1	1	0
ENSG00000153132.11	HGNC:2060	CLGN	1	0	0
ENSG00000170153.9	HGNC:23138	RNF150	1	0	0
ENSG00000205213.12	HGNC:13299	LGR4	1	0	0
ENSG00000198185.10	HGNC:15806	ZNF334	1	0	0
ENSG00000130208.8	HGNC:607	APOC1	1	0	0
ENSG00000232431.3			1	0	0
ENSG00000261377.4	HGNC:49873	PDCD6IPP2	1	0	0
ENSG00000239887.4	HGNC:34351	C1orf226	1	0	0
ENSG00000184500.13	HGNC:9456	PROS1	1	1	0
ENSG00000206120.10	HGNC:25149	EGFEM1P	1	0	0
ENSG00000047648.20	HGNC:676	ARHGAP6	1	0	0
ENSG00000188626.6	HGNC:44404	GOLGA8M	1	1	1
ENSG00000133742.12	HGNC:1368	CA1	1	0	0
ENSG00000102595.17	HGNC:15664	UGGT2	1	0	0
ENSG00000154864.10	HGNC:26270	PIEZO2	1	0	0
ENSG00000205978.5	HGNC:20165	NYNRIN	1	0	0
ENSG00000087495.15	HGNC:15833	PHACTR3	1	0	0
ENSG00000203799.9	HGNC:21565	CCDC162P	1	0	0
ENSG00000173868.10	HGNC:16815	PHOSPHO1	1	0	0
ENSG00000259207.6	HGNC:6156	ITGB3	1	1	1
ENSG00000227502.2	HGNC:50323	LINC01268	1	0	0
ENSG00000197301.6			1	0	0
ENSG00000179542.14	HGNC:23502	SLITRK4	1	1	1
ENSG00000275325.3	HGNC:49872	PDCD6IPP1	1	0	0
ENSG00000130635.14	HGNC:2209	COL5A1	1	0	0
ENSG00000166394.13	HGNC:24376	CYB5R2	1	0	0
ENSG00000112077.14	HGNC:10006	RHAG	1	0	0
ENSG00000198963.9	HGNC:10259	RORB	1	0	0
ENSG00000081985.9	HGNC:5972	IL12RB2	1	0	0
ENSG00000101333.15	HGNC:9059	PLCB4	1	1	1
ENSG00000165949.11	HGNC:5397	IFI27	1	0	0
ENSG00000125845.6	HGNC:1069	BMP2	1	0	0
ENSG00000114405.9	HGNC:25024	C3orf14	1	0	0
ENSG00000112414.13	HGNC:13841	ADGRG6	1	0	0
ENSG00000198722.11	HGNC:12566	UNC13B	1	1	1
ENSG00000120279.6	HGNC:23172	MYCT1	1	1	0
ENSG00000102996.4	HGNC:7161	MMP15	1	0	0
ENSG00000181433.8	HGNC:30369	SAGE1	1	0	0
ENSG00000243064.7	HGNC:16022	ABCC13	1	0	0
ENSG00000187240.12	HGNC:2962	DYNC2H1	1	0	0
ENSG00000124140.11	HGNC:13818	SLC12A5	1	0	0
ENSG00000207205.1	HGNC:48320	RNVU1-15	1	0	0
ENSG00000188580.12	HGNC:16443	NKAIN2	1	0	0
ENSG00000271952.1	HGNC:52779	LINC01954	1	0	0
ENSG00000120833.12	HGNC:19382	SOCS2	1	0	0
ENSG00000118523.5	HGNC:2500	CTGF	1	1	0
ENSG00000128683.12	HGNC:4092	GAD1	1	0	0
ENSG00000144893.11	HGNC:16050	MED12L	1	0	0
ENSG00000165300.7	HGNC:20295	SLITRK5	1	1	1
ENSG00000149948.12	HGNC:5009	HMGA2	1	1	0
ENSG00000130529.14	HGNC:17993	TRPM4	1	0	0
ENSG00000180543.4	HGNC:29367	TSPYL5	1	0	0
ENSG00000046889.17	HGNC:22950	PREX2	1	0	0
ENSG00000159189.10	HGNC:1245	C1QC	1	0	0
ENSG00000120549.14	HGNC:25428	KIAA1217	1	0	0
ENSG00000185630.17	HGNC:8632	PBX1	1	0	0
ENSG00000256797.1	HGNC:37646	KLRF2	1	0	0
ENSG00000158528.10	HGNC:14946	PPP1R9A	1	0	0
ENSG00000163737.3	HGNC:8861	PF4	1	0	0
ENSG00000180071.17	HGNC:23643	ANKRD18A	1	0	0
ENSG00000187772.6	HGNC:32207	LIN28B	1	0	0
ENSG00000163331.9	HGNC:21490	DAPL1	1	0	0
ENSG00000169439.10	HGNC:10659	SDC2	1	0	0
ENSG00000104892.15	HGNC:20717	KLC3	1	0	0
ENSG00000154783.9	HGNC:19117	FGD5	1	0	0
ENSG00000178053.16	HGNC:7125	MLF1	1	0	0
ENSG00000085276.16	HGNC:3498	MECOM	1	1	0
ENSG00000000971.14	HGNC:4883	CFH	1	0	0
ENSG00000147689.15	HGNC:28210	FAM83A	1	0	0
ENSG00000099284.12	HGNC:14453	H2AFY2	1	0	0
ENSG00000188153.11	HGNC:2207	COL4A5	1	0	0
ENSG00000046604.11	HGNC:3049	DSG2	1	0	0
ENSG00000180537.11	HGNC:28522	RNF182	1	0	0
ENSG00000096006.10	HGNC:16904	CRISP3	1	0	0
ENSG00000168754.12	HGNC:28036	FAM178B	1	0	0
ENSG00000125869.8	HGNC:16097	LAMP5	1	1	0
ENSG00000204682.5	HGNC:31448	CASC10	1	0	0
ENSG00000244734.2	HGNC:4827	HBB	1	0	0
ENSG00000164659.13	HGNC:21945	KIAA1324L	1	1	0
ENSG00000213088.8	HGNC:4035	ACKR1	1	0	0
ENSG00000242516.1	HGNC:48710	LINC00960	1	0	0
ENSG00000153253.14	HGNC:10590	SCN3A	1	0	0
ENSG00000156535.12	HGNC:21685	CD109	1	0	0
ENSG00000206177.5	HGNC:4826	HBM	1	0	0
ENSG00000246985.6	HGNC:27054	SOCS2-AS1	1	0	0
ENSG00000175097.6	HGNC:9832	RAG2	1	0	0
ENSG00000147180.15	HGNC:13128	ZNF711	1	0	0
ENSG00000197992.5	HGNC:26705	CLEC9A	1	0	0
